# Embryonic expression and developmental RNAi phenotypes of genes associated with juvenile hormone and ecdysone pathways in *Tribolium castaneum*

**DOI:** 10.64898/2026.11.15.766745

**Authors:** Alessandra da Silva de Alvarenga, Lupis Ribeiro Gomes Neto, Bruno Rodrigues, Daniele Santos, Rodrigo Nunes-da-Fonseca

## Abstract

Juvenile hormone (JH) and ecdysteroids coordinate insect molting and metamorphosis, but the embryonic deployment of genes associated with these pathways remains incompletely characterized. We examined the JH biosynthetic genes *Tc-jhamt* and *Tc-epox* (*CYP15A1*), the ecdysone receptor gene *Tc-EcR* and the micropeptide gene *mille-pattes* (*Tc-mlpt*) in the red flour beetle *Tribolium castaneum*. Whole-mount in situ hybridization revealed a discrete *Tc-epox* domain in the differentiated blastoderm followed by bilateral domains in the early germ rudiment, paired *Tc-jhamt* domains in three consecutive trunk segments of the extended germ band, patterned *Tc-mlpt* expression and weak, broad *Tc-EcR* signal. After parental RNAi, mean hatching was 9.0% for *Tc-mlpt* and 26.0% for *Tc-EcR*, compared with 74.0% in water controls, whereas hatching after *Tc-epox* and *Tc-jhamt* RNAi (74.5% and 73.0%) was close to control values. Offspring of *Tc-epox*- and *Tc-jhamt*-injected females nevertheless included embryos with anterior or germ-band defects and unhatched larvae with malformed cuticles, and unhatched *Tc-EcR* offspring showed sparse or fragmented cuticle. After larval RNAi, mean mortality by day 18 was 98.8% for *Tc-mlpt* and 91.3% for *Tc-EcR* (controls, 8.8%), and affected larvae failed to shed the old cuticle. These results extend the spatial map of JH biosynthetic gene expression to early stages of a holometabolous embryo and identify a role for *Tc-mlpt* in larval ecdysis in beetles.
