## Supplementary material for "Embryonic expression and developmental RNAi phenotypes of genes associated with juvenile hormone and ecdysone pathways in *Tribolium castaneum*": SuplementaryData: JHAMTcol_accessions.tsv

label	accession	species	protein	role	best_Tc_hit
Tcast_Juvenilehormoneaci_NP_001120783	NP_001120783.1	Tribolium castaneum	Juvenile hormone acid O-MT-like	ingroup	NP_001120783.1
Tcast_MT1_NP_001127700	NP_001127700.1	Tribolium castaneum	MT 1	ingroup	NP_001127700.1
Tcast_MT2_NP_001127701	NP_001127701.2	Tribolium castaneum	MT 2	ingroup	NP_001127701.2
Tmade_JHAMT-like_XP_044254916	XP_044254916.1	Tribolium madens	JHAMT-like	ingroup	NP_001120783.1
Tmade_JHAMT-like_XP_044254981	XP_044254981.1	Tribolium madens	JHAMT-like	ingroup	NP_001127700.1
Tmade_JHAMT-like_XP_044254551	XP_044254551.1	Tribolium madens	JHAMT-like	ingroup	NP_001127701.2
Tmoli_JHAMT-like_XP_068906998	XP_068906998.1	Tenebrio molitor	JHAMT-like	ingroup	NP_001120783.1
Tmoli_JHAMT-like_XP_068907009	XP_068907009.1	Tenebrio molitor	JHAMT-like	ingroup	NP_001127700.1
Tmoli_JHAMT-like_XP_068906947	XP_068906947.1	Tenebrio molitor	JHAMT-like	ingroup	NP_001127700.1
Tmoli_JHAMT-like_XP_068914276	XP_068914276.1	Tenebrio molitor	JHAMT-like	ingroup	NP_001120783.1
Tmoli_JHAMT-like_XP_068906946	XP_068906946.1	Tenebrio molitor	JHAMT-like	ingroup	NP_001120783.1
Tmoli_JHAMT-like_XP_068906948	XP_068906948.1	Tenebrio molitor	JHAMT-like	ingroup	NP_001120783.1
Tmoli_JHAMT-like_XP_068907008	XP_068907008.1	Tenebrio molitor	JHAMT-like	ingroup	NP_001127701.2
Gcorn_JHAMT-like_XP_087904880	XP_087904880.1	Gnatocerus cornutus	JHAMT-like	ingroup	NP_001120783.1
Gcorn_JHAMT-like_XP_087899460	XP_087899460.1	Gnatocerus cornutus	JHAMT-like	ingroup	NP_001120783.1
Gcorn_JHAMT-like_XP_087899461	XP_087899461.1	Gnatocerus cornutus	JHAMT-like	ingroup	NP_001120783.1
Zmori_JHAMT-like_XP_063927718	XP_063927718.1	Zophobas morio	JHAMT-like	ingroup	NP_001120783.1
Zmori_JHAMT-like_XP_063927782	XP_063927782.1	Zophobas morio	JHAMT-like	ingroup	NP_001120783.1
Zmori_JHAMT-like_XP_063927967	XP_063927967.1	Zophobas morio	JHAMT-like	ingroup	NP_001120783.1
Zmori_JHAMT-like_XP_063927748	XP_063927748.1	Zophobas morio	JHAMT-like	ingroup	NP_001120783.1
Zmori_JHAMT-like_XP_063927787	XP_063927787.1	Zophobas morio	JHAMT-like	ingroup	NP_001120783.1
Zmori_JHAMT-like_XP_063927801	XP_063927801.1	Zophobas morio	JHAMT-like	ingroup	NP_001120783.1
Zmori_JHAMT-like_XP_063927747	XP_063927747.1	Zophobas morio	JHAMT-like	ingroup	NP_001120783.1
Zmori_JHAMT-like_XP_063927797	XP_063927797.1	Zophobas morio	JHAMT-like	ingroup	NP_001120783.1
Zmori_JHAMT-like_XP_063927519	XP_063927519.1	Zophobas morio	JHAMT-like	ingroup	NP_001120783.1
Zmori_JHAMT-like_XP_063927789	XP_063927789.1	Zophobas morio	JHAMT-like	ingroup	NP_001120783.1
Zmori_JHAMT-like_XP_063927758	XP_063927758.1	Zophobas morio	JHAMT-like	ingroup	NP_001120783.1
Zmori_JHAMT-like_XP_063927541	XP_063927541.1	Zophobas morio	JHAMT-like	ingroup	NP_001120783.1
Zmori_JHAMT-like_XP_063927761	XP_063927761.1	Zophobas morio	JHAMT-like	ingroup	NP_001120783.1
Zmori_JHAMT-like_XP_063927520	XP_063927520.1	Zophobas morio	JHAMT-like	ingroup	NP_001120783.1
Zmori_JHAMT-like_XP_063927518	XP_063927518.1	Zophobas morio	JHAMT-like	ingroup	NP_001120783.1
Zmori_JHAMT-like_XP_063927672	XP_063927672.1	Zophobas morio	JHAMT-like	ingroup	NP_001120783.1
Zmori_JHAMT-like_XP_063927717	XP_063927717.1	Zophobas morio	JHAMT-like	ingroup	NP_001120783.1
Zmori_JHAMT-like_XP_063927812	XP_063927812.1	Zophobas morio	JHAMT-like	ingroup	NP_001127700.1
Zmori_JHAMT-like_XP_063927643	XP_063927643.1	Zophobas morio	JHAMT-like	ingroup	NP_001120783.1
Zmori_JHAMT-like_XP_063927644	XP_063927644.1	Zophobas morio	JHAMT-like	ingroup	NP_001127700.1
Zmori_JHAMT-like_XP_063927671	XP_063927671.1	Zophobas morio	JHAMT-like	ingroup	NP_001120783.1
Zmori_JHAMT-like_XP_063927646	XP_063927646.1	Zophobas morio	JHAMT-like	ingroup	NP_001127700.1
Zmori_JHAMT-like_XP_063927966	XP_063927966.1	Zophobas morio	JHAMT-like	ingroup	NP_001120783.1
Zmori_JHAMT-like_XP_063927704	XP_063927704.1	Zophobas morio	JHAMT-like	ingroup	NP_001120783.1
Zmori_JHAMT-like_XP_063927645	XP_063927645.1	Zophobas morio	JHAMT-like	ingroup	NP_001120783.1
Atumi_JHAMT_XP_019876726	XP_019876726.2	Aethina tumida	JHAMT	ingroup	NP_001120783.1
Nvesp_PREDICTEDJHAMT-lik_XP_017772157	XP_017772157.1	Nicrophorus vespilloides	PREDICTED: JHAMT-like	ingroup	NP_001120783.1
Nvesp_PREDICTEDJHAMT-lik_XP_017780256	XP_017780256.1	Nicrophorus vespilloides	PREDICTED: JHAMT-like	ingroup	NP_001120783.1
Nvesp_PREDICTEDJHAMT-lik_XP_017780260	XP_017780260.1	Nicrophorus vespilloides	PREDICTED: JHAMT-like	ingroup	NP_001120783.1
Nvesp_PREDICTEDJHAMT-lik_XP_017780255	XP_017780255.1	Nicrophorus vespilloides	PREDICTED: JHAMT-like	ingroup	NP_001120783.1
Nvesp_PREDICTEDJHAMT-lik_XP_017780261	XP_017780261.1	Nicrophorus vespilloides	PREDICTED: JHAMT-like	ingroup	NP_001120783.1
Nvesp_PREDICTEDJHAMT-lik_XP_017780259	XP_017780259.1	Nicrophorus vespilloides	PREDICTED: JHAMT-like	ingroup	NP_001120783.1
Nvesp_PREDICTEDJHAMT-lik_XP_017780257	XP_017780257.1	Nicrophorus vespilloides	PREDICTED: JHAMT-like	ingroup	NP_001120783.1
Ppyra_JHAMT-like_XP_031328258	XP_031328258.1	Photinus pyralis	JHAMT-like	ingroup	NP_001127701.2
Ppyra_JHAMT-like_XP_031340281	XP_031340281.1	Photinus pyralis	JHAMT-like	ingroup	NP_001120783.1
Ppyra_JHAMT-like_XP_031357483	XP_031357483.1	Photinus pyralis	JHAMT-like	ingroup	NP_001120783.1
Ppyra_JHAMT-like_XP_031357843	XP_031357843.1	Photinus pyralis	JHAMT-like	ingroup	NP_001120783.1
Ppyra_JHAMT-like_XP_031357450	XP_031357450.1	Photinus pyralis	JHAMT-like	ingroup	NP_001120783.1
Ppyra_JHAMT-like_XP_031349219	XP_031349219.1	Photinus pyralis	JHAMT-like	ingroup	NP_001120783.1
Ppyra_JHAMT-like_XP_031334754	XP_031334754.1	Photinus pyralis	JHAMT-like	ingroup	NP_001120783.1
Ppyra_JHAMT-like_XP_031348222	XP_031348222.1	Photinus pyralis	JHAMT-like	ingroup	NP_001120783.1
Dcori_JHAMT-like_XP_065159002	XP_065159002.1	Dalotia coriaria	JHAMT-like	ingroup	NP_001120783.1
Dcori_JHAMT-like_XP_065159003	XP_065159003.1	Dalotia coriaria	JHAMT-like	ingroup	NP_001120783.1
Aglab_JHAMT_XP_018564857	XP_018564857.1	Anoplophora glabripennis	JHAMT	ingroup	NP_001120783.1
Ldece_JHAMT_XP_023011797	XP_023011797.2	Leptinotarsa decemlineata	JHAMT	ingroup	NP_001120783.1
Ldece_JHAMT-like_XP_023021174	XP_023021174.2	Leptinotarsa decemlineata	JHAMT-like	ingroup	NP_001120783.1
Ldece_JHAMT-like_XP_074033319	XP_074033319.1	Leptinotarsa decemlineata	JHAMT-like	ingroup	NP_001120783.1
Ldece_JHAMT_XP_074033320	XP_074033320.1	Leptinotarsa decemlineata	JHAMT	ingroup	NP_001120783.1
Ldece_JHAMT-like_XP_074025425	XP_074025425.1	Leptinotarsa decemlineata	JHAMT-like	ingroup	NP_001120783.1
Ldece_JHAMT_XP_023021168	XP_023021168.2	Leptinotarsa decemlineata	JHAMT	ingroup	NP_001120783.1
Ldece_JHAMT_XP_074036878	XP_074036878.1	Leptinotarsa decemlineata	JHAMT	ingroup	NP_001120783.1
Ldece_JHAMT_XP_023021175	XP_023021175.2	Leptinotarsa decemlineata	JHAMT	ingroup	NP_001120783.1
Dcari_JHAMT-like_XP_057662746	XP_057662746.1	Diorhabda carinulata	JHAMT-like	ingroup	NP_001120783.1
Dcari_JHAMT-like_XP_057662342	XP_057662342.1	Diorhabda carinulata	JHAMT-like	ingroup	NP_001120783.1
Dcari_JHAMT-like_XP_057661456	XP_057661456.1	Diorhabda carinulata	JHAMT-like	ingroup	NP_001120783.1
Dcari_JHAMT-like_XP_057661458	XP_057661458.1	Diorhabda carinulata	JHAMT-like	ingroup	NP_001120783.1
Dcari_JHAMT-like_XP_057653704	XP_057653704.1	Diorhabda carinulata	JHAMT-like	ingroup	NP_001120783.1
Dcari_JHAMT-like_XP_057670541	XP_057670541.1	Diorhabda carinulata	JHAMT-like	ingroup	NP_001120783.1
Dcari_uncharacterizedpro_XP_057651658	XP_057651658.1	Diorhabda carinulata	uncharacterized protein LOC130891113	ingroup	NP_001120783.1
Dcari_JHAMT-like_XP_057651662	XP_057651662.1	Diorhabda carinulata	JHAMT-like	ingroup	NP_001120783.1
Haxyr_JHAMT-like_XP_045479473	XP_045479473.1	Harmonia axyridis	JHAMT-like	ingroup	NP_001120783.1
Haxyr_JHAMT-like_XP_045469848	XP_045469848.1	Harmonia axyridis	JHAMT-like	ingroup	NP_001120783.1
Haxyr_JHAMT-like_XP_045479308	XP_045479308.1	Harmonia axyridis	JHAMT-like	ingroup	NP_001120783.1
Haxyr_JHAMT-like_XP_045472427	XP_045472427.1	Harmonia axyridis	JHAMT-like	ingroup	NP_001120783.1
Haxyr_uncharacterizedpro_XP_045470441	XP_045470441.1	Harmonia axyridis	uncharacterized protein LOC123677782	ingroup	NP_001120783.1
Haxyr_JHAMT-like_XP_045479048	XP_045479048.1	Harmonia axyridis	JHAMT-like	ingroup	NP_001120783.1
Haxyr_JHAMT-like_XP_045467792	XP_045467792.1	Harmonia axyridis	JHAMT-like	ingroup	NP_001120783.1
Dvirg_JHAMT-like_XP_028135028	XP_028135028.2	Diabrotica virgifera virgifera	JHAMT-like	ingroup	NP_001120783.1
Dvirg_JHAMT_XP_028133148	XP_028133148.1	Diabrotica virgifera virgifera	JHAMT	ingroup	NP_001120783.1
Dvirg_JHAMT-like_XP_050509216	XP_050509216.1	Diabrotica virgifera virgifera	JHAMT-like	ingroup	NP_001120783.1
Dvirg_JHAMT-like_XP_028145595	XP_028145595.1	Diabrotica virgifera virgifera	JHAMT-like	ingroup	NP_001120783.1
Dvirg_JHAMT-like_XP_050509218	XP_050509218.1	Diabrotica virgifera virgifera	JHAMT-like	ingroup	NP_001120783.1
Dvirg_JHAMT-like_XP_028130375	XP_028130375.1	Diabrotica virgifera virgifera	JHAMT-like	ingroup	NP_001120783.1
Dvirg_JHAMT-like_XP_050509217	XP_050509217.1	Diabrotica virgifera virgifera	JHAMT-like	ingroup	NP_001120783.1
Dvirg_JHAMT-like_XP_050512549	XP_050512549.1	Diabrotica virgifera virgifera	JHAMT-like	ingroup	NP_001120783.1
Csept_JHAMT-like_XP_044748962	XP_044748962.1	Coccinella septempunctata	JHAMT-like	ingroup	NP_001120783.1
Csept_JHAMT-like_XP_044749337	XP_044749337.1	Coccinella septempunctata	JHAMT-like	ingroup	NP_001120783.1
Csept_JHAMT-like_XP_044751043	XP_044751043.1	Coccinella septempunctata	JHAMT-like	ingroup	NP_001120783.1
Csept_JHAMT-like_XP_044749879	XP_044749879.1	Coccinella septempunctata	JHAMT-like	ingroup	NP_001120783.1
Csept_JHAMT-like_XP_044750891	XP_044750891.1	Coccinella septempunctata	JHAMT-like	ingroup	NP_001120783.1
Csept_JHAMT-like_XP_044752510	XP_044752510.1	Coccinella septempunctata	JHAMT-like	ingroup	NP_001120783.1
Otaur_JHAMT-like_XP_022902612	XP_022902612.1	Onthophagus taurus	JHAMT-like	ingroup	NP_001127701.2
Otaur_JHAMT-like_XP_022913486	XP_022913486.2	Onthophagus taurus	JHAMT-like	ingroup	NP_001127701.2
Otaur_JHAMT-like_XP_022905522	XP_022905522.1	Onthophagus taurus	JHAMT-like	ingroup	NP_001120783.1
Otaur_JHAMT-like_XP_022913406	XP_022913406.2	Onthophagus taurus	JHAMT-like	ingroup	NP_001120783.1
Otaur_JHAMT-like_XP_071053550	XP_071053550.1	Onthophagus taurus	JHAMT-like	ingroup	NP_001120783.1
Otaur_JHAMT-like_XP_022899825	XP_022899825.1	Onthophagus taurus	JHAMT-like	ingroup	NP_001120783.1
Otaur_JHAMT-like_XP_022907810	XP_022907810.2	Onthophagus taurus	JHAMT-like	ingroup	NP_001120783.1
Otaur_JHAMT-like_XP_071054214	XP_071054214.1	Onthophagus taurus	JHAMT-like	ingroup	NP_001120783.1
Cform_JHAMT_XP_060530778	XP_060530778.1	Cylas formicarius	JHAMT	ingroup	NP_001120783.1
Rferr_JHAMT_XP_076273163	XP_076273163.1	Rhynchophorus ferrugineus	JHAMT	ingroup	NP_001120783.1
Soryz_JHAMT_XP_030745657	XP_030745657.1	Sitophilus oryzae	JHAMT	ingroup	NP_001120783.1
Agran_JHAMT_XP_050300887	XP_050300887.1	Anthonomus grandis	JHAMT	ingroup	NP_001120783.1
Aaegy_JHAMT_XP_001651876	XP_001651876.1	Aedes aegypti	JHAMT	ingroup	NP_001120783.1
Itypo_JHAMT_XP_081845389	XP_081845389.1	Ips typographus	JHAMT	ingroup	NP_001120783.1
Dpond_JHAMT_XP_019760146	XP_019760146.2	Dendroctonus ponderosae	JHAMT	ingroup	NP_001120783.1
Zneva_JHAMT_XP_021921384	XP_021921384.1	Zootermopsis nevadensis	JHAMT	ingroup	NP_001120783.1
Bmori_JHAMT_NP_001036901	NP_001036901.1	Bombyx mori	JHAMT	ingroup	NP_001120783.1
Bmori_JHAMT-like_XP_037870557	XP_037870557.1	Bombyx mori	JHAMT-like	ingroup	NP_001120783.1
Bmori_JHAMT-like_XP_062527410	XP_062527410.1	Bombyx mori	JHAMT-like	ingroup	NP_001120783.1
Bmori_JHAMT-like_XP_037868953	XP_037868953.1	Bombyx mori	JHAMT-like	ingroup	NP_001120783.1
Bmori_JHAMT-like_XP_004933576	XP_004933576.1	Bombyx mori	JHAMT-like	ingroup	NP_001120783.1
Aplan_JHAMT-like_XP_018324655	XP_018324655.1	Agrilus planipennis	JHAMT-like	ingroup	NP_001120783.1
Aplan_JHAMT-like_XP_025829939	XP_025829939.1	Agrilus planipennis	JHAMT-like	ingroup	NP_001120783.1
Dmela_JHAMT_NP_001285980	NP_001285980.1	Drosophila melanogaster	JHAMT,	ingroup	NP_001120783.1
Nvitr_JHAMT_XP_001604463	XP_001604463.1	Nasonia vitripennis	JHAMT	ingroup	NP_001120783.1
Nvitr_JHAMT_XP_001601958	XP_001601958.2	Nasonia vitripennis	JHAMT	ingroup	NP_001120783.1
Amell_JHAMT_NP_001314896	NP_001314896.1	Apis mellifera	JHAMT	ingroup	NP_001120783.1
