## Supplementary material for "Embryonic expression and developmental RNAi phenotypes of genes associated with juvenile hormone and ecdysone pathways in *Tribolium castaneum*": SuplementaryData: larval_mortality_timecourse.csv

experiment	treatment	day	dead	cumulative_dead
Experiment 1	Water	2	4	4
Experiment 1	Water	4	1	5
Experiment 1	Water	6	0	5
Experiment 1	Water	8	1	6
Experiment 1	Water	13	0	6
Experiment 1	Water	16	0	6
Experiment 1	Water	18	0	6
Experiment 1	Water	20	0	6
Experiment 1	Water	24	7	13
Experiment 1	Water	27	0	13
Experiment 1	Tc-mlpt	2	13	13
Experiment 1	Tc-mlpt	4	0	13
Experiment 1	Tc-mlpt	6	5	18
Experiment 1	Tc-mlpt	8	6	24
Experiment 1	Tc-mlpt	13	15	39
Experiment 1	Tc-mlpt	16	1	40
Experiment 1	Tc-mlpt	18	0	40
Experiment 1	Tc-mlpt	20	0	40
Experiment 1	Tc-mlpt	24	0	40
Experiment 1	Tc-mlpt	27	0	40
Experiment 1	Tc-epox	2	11	11
Experiment 1	Tc-epox	4	1	12
Experiment 1	Tc-epox	6	0	12
Experiment 1	Tc-epox	8	0	12
Experiment 1	Tc-epox	13	1	13
Experiment 1	Tc-epox	16	0	13
Experiment 1	Tc-epox	18	0	13
Experiment 1	Tc-epox	20	0	13
Experiment 1	Tc-epox	24	1	14
Experiment 1	Tc-epox	27	0	14
Experiment 1	Tc-jhamt	2	14	14
Experiment 1	Tc-jhamt	4	6	20
Experiment 1	Tc-jhamt	6	0	20
Experiment 1	Tc-jhamt	8	0	20
Experiment 1	Tc-jhamt	13	1	21
Experiment 1	Tc-jhamt	16	0	21
Experiment 1	Tc-jhamt	18	0	21
Experiment 1	Tc-jhamt	20	0	21
Experiment 1	Tc-jhamt	24	1	22
Experiment 1	Tc-jhamt	27	0	22
Experiment 1	Tc-EcR	2	19	19
Experiment 1	Tc-EcR	4	0	19
Experiment 1	Tc-EcR	6	5	24
Experiment 1	Tc-EcR	8	2	26
Experiment 1	Tc-EcR	13	7	33
Experiment 1	Tc-EcR	16	7	40
Experiment 1	Tc-EcR	18	0	40
Experiment 1	Tc-EcR	20	0	40
Experiment 1	Tc-EcR	24	0	40
Experiment 1	Tc-EcR	27	0	40
Experiment 2	Water	2	0	0
Experiment 2	Water	4	0	0
Experiment 2	Water	6	0	0
Experiment 2	Water	10	1	1
Experiment 2	Water	18	0	1
Experiment 2	Water	22	0	1
Experiment 2	Tc-mlpt	2	7	7
Experiment 2	Tc-mlpt	4	1	8
Experiment 2	Tc-mlpt	6	5	13
Experiment 2	Tc-mlpt	10	13	26
Experiment 2	Tc-mlpt	18	13	39
Experiment 2	Tc-mlpt	22	1	40
Experiment 2	Tc-epox	2	12	12
Experiment 2	Tc-epox	4	0	12
Experiment 2	Tc-epox	6	1	13
Experiment 2	Tc-epox	10	0	13
Experiment 2	Tc-epox	18	2	15
Experiment 2	Tc-epox	22	0	15
Experiment 2	Tc-jhamt	2	5	5
Experiment 2	Tc-jhamt	4	0	5
Experiment 2	Tc-jhamt	6	0	5
Experiment 2	Tc-jhamt	10	0	5
Experiment 2	Tc-jhamt	18	4	9
Experiment 2	Tc-jhamt	22	1	10
Experiment 2	Tc-EcR	2	20	20
Experiment 2	Tc-EcR	4	0	20
Experiment 2	Tc-EcR	6	6	26
Experiment 2	Tc-EcR	10	1	27
Experiment 2	Tc-EcR	18	6	33
Experiment 2	Tc-EcR	22	7	40
