## Supplementary material for "Embryonic expression and developmental RNAi phenotypes of genes associated with juvenile hormone and ecdysone pathways in *Tribolium castaneum*": SuplementaryData: plotted_values.csv

figure	group	level	value	source
Fig2	Tc-mlpt	0–6 h	1.0	Table9
Fig2	Tc-mlpt	0–6 h	1.068	Table9
Fig2	Tc-mlpt	0–6 h	1.505	Table9
Fig2	Tc-mlpt	0–6 h	1.181	Table9
Fig2	Tc-mlpt	0–6 h	0.53	Table9
Fig2	Tc-mlpt	0–6 h	1.729	Table9
Fig2	Tc-mlpt	6–12 h	14.724	Table9
Fig2	Tc-mlpt	6–12 h	8.594	Table9
Fig2	Tc-mlpt	6–12 h	9.803	Table9
Fig2	Tc-mlpt	6–12 h	20.344	Table9
Fig2	Tc-mlpt	6–12 h	22.114	Table9
Fig2	Tc-mlpt	12–24 h	26.525	Table9
Fig2	Tc-mlpt	12–24 h	50.53	Table9
Fig2	Tc-mlpt	12–24 h	47.505	Table9
Fig2	Tc-mlpt	12–24 h	60.4	Table9
Fig2	Tc-mlpt	24–48 h	1.308	Table9
Fig2	Tc-mlpt	24–48 h	0.515	Table9
Fig2	Tc-mlpt	24–48 h	1.469	Table9
Fig2	Tc-mlpt	24–48 h	2.683	Table9
Fig2	Tc-mlpt	24–48 h	0.771	Table9
Fig2	Tc-mlpt	24–48 h	0.789	Table9
Fig2	Tc-mlpt	48–72 h	3.252	Table9
Fig2	Tc-mlpt	48–72 h	4.025	Table9
Fig2	Tc-mlpt	48–72 h	6.376	Table9
Fig2	Tc-mlpt	48–72 h	11.611	Table9
Fig2	Tc-mlpt	48–72 h	5.811	Table9
Fig2	Tc-mlpt	48–72 h	14.201	Table9
Fig2	Tc-epox	0–6 h	1.0	Table11
Fig2	Tc-epox	0–6 h	1.126	Table11
Fig2	Tc-epox	0–6 h	1.583	Table11
Fig2	Tc-epox	0–6 h	1.037	Table11
Fig2	Tc-epox	0–6 h	3.605	Table11
Fig2	Tc-epox	0–6 h	9.603	Table11
Fig2	Tc-epox	6–12 h	9.078	Table11
Fig2	Tc-epox	6–12 h	7.584	Table11
Fig2	Tc-epox	6–12 h	8.834	Table11
Fig2	Tc-epox	6–12 h	14.233	Table11
Fig2	Tc-epox	6–12 h	8.046	Table11
Fig2	Tc-epox	6–12 h	3.596	Table11
Fig2	Tc-epox	12–24 h	11.671	Table11
Fig2	Tc-epox	12–24 h	30.149	Table11
Fig2	Tc-epox	12–24 h	36.63	Table11
Fig2	Tc-epox	12–24 h	28.238	Table11
Fig2	Tc-epox	12–24 h	13.341	Table11
Fig2	Tc-epox	12–24 h	15.931	Table11
Fig2	Tc-epox	24–48 h	66.85	Table11
Fig2	Tc-epox	24–48 h	27.507	Table11
Fig2	Tc-epox	24–48 h	36.946	Table11
Fig2	Tc-epox	24–48 h	62.96	Table11
Fig2	Tc-epox	24–48 h	9.382	Table11
Fig2	Tc-epox	24–48 h	22.797	Table11
Fig2	Tc-epox	48–72 h	226.6	Table11
Fig2	Tc-epox	48–72 h	241.501	Table11
Fig2	Tc-epox	48–72 h	173.932	Table11
Fig2	Tc-epox	48–72 h	296.821	Table11
Fig2	Tc-epox	48–72 h	198.425	Table11
Fig2	Tc-epox	48–72 h	460.755	Table11
Fig2	Tc-jhamt	0–6 h	1.281	Table17
Fig2	Tc-jhamt	0–6 h	1.929	Table17
Fig2	Tc-jhamt	0–6 h	0.631	Table17
Fig2	Tc-jhamt	0–6 h	0.469	Table17
Fig2	Tc-jhamt	0–6 h	0.69	Table17
Fig2	Tc-jhamt	0–6 h	1.98	Table17
Fig2	Tc-jhamt	6–12 h	1.755	Table17
Fig2	Tc-jhamt	6–12 h	1.703	Table17
Fig2	Tc-jhamt	6–12 h	1.19	Table17
Fig2	Tc-jhamt	6–12 h	2.195	Table17
Fig2	Tc-jhamt	6–12 h	3.229	Table17
Fig2	Tc-jhamt	6–12 h	0.97	Table17
Fig2	Tc-jhamt	12–24 h	1.169	Table17
Fig2	Tc-jhamt	12–24 h	1.518	Table17
Fig2	Tc-jhamt	12–24 h	1.556	Table17
Fig2	Tc-jhamt	12–24 h	5.623	Table17
Fig2	Tc-jhamt	12–24 h	1.064	Table17
Fig2	Tc-jhamt	12–24 h	1.95	Table17
Fig2	Tc-jhamt	24–48 h	3.33	Table17
Fig2	Tc-jhamt	24–48 h	2.813	Table17
Fig2	Tc-jhamt	24–48 h	1.389	Table17
Fig2	Tc-jhamt	24–48 h	2.609	Table17
Fig2	Tc-jhamt	24–48 h	2.205	Table17
Fig2	Tc-jhamt	24–48 h	1.188	Table17
Fig2	Tc-jhamt	48–72 h	40.278	Table17
Fig2	Tc-jhamt	48–72 h	38.602	Table17
Fig2	Tc-jhamt	48–72 h	70.417	Table17
Fig2	Tc-jhamt	48–72 h	123.653	Table17
Fig2	Tc-jhamt	48–72 h	72.876	Table17
Fig2	Tc-jhamt	48–72 h	177.783	Table17
Fig4a	Water	Experiment 1	13.3	Adult female mortality (parental RNAi)
Fig4a	Water	Experiment 2	13.3	Adult female mortality (parental RNAi)
Fig4a	Tc-mlpt	Experiment 1	23.3	Adult female mortality (parental RNAi)
Fig4a	Tc-mlpt	Experiment 2	13.3	Adult female mortality (parental RNAi)
Fig4a	Tc-epox	Experiment 1	26.7	Adult female mortality (parental RNAi)
Fig4a	Tc-epox	Experiment 2	40.0	Adult female mortality (parental RNAi)
Fig4a	Tc-jhamt	Experiment 1	30.0	Adult female mortality (parental RNAi)
Fig4a	Tc-jhamt	Experiment 2	53.3	Adult female mortality (parental RNAi)
Fig4a	Tc-EcR	Experiment 1	26.7	Adult female mortality (parental RNAi)
Fig4a	Tc-EcR	Experiment 2	26.7	Adult female mortality (parental RNAi)
Fig4b	Water	Experiment 1	84.0	Offspring hatching (parental RNAi)
Fig4b	Water	Experiment 2	64.0	Offspring hatching (parental RNAi)
Fig4b	Tc-mlpt	Experiment 1	4.0	Offspring hatching (parental RNAi)
Fig4b	Tc-mlpt	Experiment 2	14.0	Offspring hatching (parental RNAi)
Fig4b	Tc-epox	Experiment 1	84.0	Offspring hatching (parental RNAi)
Fig4b	Tc-epox	Experiment 2	65.0	Offspring hatching (parental RNAi)
Fig4b	Tc-jhamt	Experiment 1	82.0	Offspring hatching (parental RNAi)
Fig4b	Tc-jhamt	Experiment 2	64.0	Offspring hatching (parental RNAi)
Fig4b	Tc-EcR	Experiment 1	27.0	Offspring hatching (parental RNAi)
Fig4b	Tc-EcR	Experiment 2	25.0	Offspring hatching (parental RNAi)
Fig4c	Water	Experiment 1	15.0	Larval mortality by day 18 (larval RNAi)
Fig4c	Water	Experiment 2	2.5	Larval mortality by day 18 (larval RNAi)
Fig4c	Tc-mlpt	Experiment 1	100.0	Larval mortality by day 18 (larval RNAi)
Fig4c	Tc-mlpt	Experiment 2	97.5	Larval mortality by day 18 (larval RNAi)
Fig4c	Tc-epox	Experiment 1	32.5	Larval mortality by day 18 (larval RNAi)
Fig4c	Tc-epox	Experiment 2	37.5	Larval mortality by day 18 (larval RNAi)
Fig4c	Tc-jhamt	Experiment 1	52.5	Larval mortality by day 18 (larval RNAi)
Fig4c	Tc-jhamt	Experiment 2	22.5	Larval mortality by day 18 (larval RNAi)
Fig4c	Tc-EcR	Experiment 1	100.0	Larval mortality by day 18 (larval RNAi)
Fig4c	Tc-EcR	Experiment 2	82.5	Larval mortality by day 18 (larval RNAi)
