## Supplementary material for "Embryonic expression and developmental RNAi phenotypes of genes associated with juvenile hormone and ecdysone pathways in *Tribolium castaneum*": SuplementaryData: TableS1_accessions.tsv

family	label	accession	species	protein	role
JHAMT	Tcast_Juvenilehormoneaci_NP_001120783	NP_001120783.1	Tribolium castaneum	Juvenile hormone acid O-MT-like	ingroup
JHAMT	Tcast_MT1_NP_001127700	NP_001127700.1	Tribolium castaneum	MT 1	ingroup
JHAMT	Tcast_MT2_NP_001127701	NP_001127701.2	Tribolium castaneum	MT 2	ingroup
JHAMT	Tmoli_JHAMT-like_XP_068907009	XP_068907009.1	Tenebrio molitor	JHAMT-like	ingroup
JHAMT	Ppyra_JHAMT-like_XP_031355313	XP_031355313.1	Photinus pyralis	JHAMT-like	ingroup
JHAMT	Aglab_JHAMT_XP_018564857	XP_018564857.1	Anoplophora glabripennis	JHAMT	ingroup
JHAMT	Ldece_JHAMT-like_XP_074025425	XP_074025425.1	Leptinotarsa decemlineata	JHAMT-like	ingroup
JHAMT	Ldece_JHAMT_XP_074042445	XP_074042445.1	Leptinotarsa decemlineata	JHAMT	ingroup
JHAMT	Dvirg_JHAMT_XP_028133148	XP_028133148.1	Diabrotica virgifera virgifera	JHAMT	ingroup
JHAMT	Dvirg_JHAMT-like_XP_028130375	XP_028130375.1	Diabrotica virgifera virgifera	JHAMT-like	ingroup
JHAMT	Dvirg_uncharacterizedpro_XP_050503031	XP_050503031.1	Diabrotica virgifera virgifera	uncharacterized protein LOC126882248	ingroup
JHAMT	Otaur_JHAMT-like_XP_071053550	XP_071053550.1	Onthophagus taurus	JHAMT-like	ingroup
JHAMT	Aaegy_JHAMT_XP_001651876	XP_001651876.1	Aedes aegypti	JHAMT	ingroup
JHAMT	Sgreg_JHAMT-like_XP_049854042	XP_049854042.1	Schistocerca gregaria	JHAMT-like	ingroup
JHAMT	Zneva_JHAMT_XP_021921384	XP_021921384.1	Zootermopsis nevadensis	JHAMT	ingroup
JHAMT	Bmori_JHAMT_NP_001036901	NP_001036901.1	Bombyx mori	JHAMT	ingroup
JHAMT	Bmori_JHAMT-like_XP_037870557	XP_037870557.1	Bombyx mori	JHAMT-like	ingroup
JHAMT	Csecu_JHAMT_XP_023702957	XP_023702957.1	Cryptotermes secundus	JHAMT	ingroup
JHAMT	Harmi_uncharacterizedpro_XP_063893625	XP_063893625.1	Helicoverpa armigera	uncharacterized protein LOC110370758	ingroup
JHAMT	Dmela_JHAMT_NP_001285980	NP_001285980.1	Drosophila melanogaster	JHAMT,	ingroup
JHAMT	Agamb_JHAMT_XP_314173	XP_314173.1	Anopheles gambiae	JHAMT	ingroup
JHAMT	Pvann_JHAMT_XP_027227056	XP_027227056.2	Penaeus vannamei	JHAMT	ingroup
JHAMT	Dpule_JHAMT-like_XP_046459587	XP_046459587.1	Daphnia pulex	JHAMT-like	ingroup
JHAMT	Dmagn_JHAMT_XP_032780651	XP_032780651.1	Daphnia magna	JHAMT	ingroup
JHAMT	Ptepi_JHAMT_XP_015910904	XP_015910904.1	Parasteatoda tepidariorum	JHAMT	ingroup
JHAMT	Nvitr_JHAMT_XP_001601958	XP_001601958.2	Nasonia vitripennis	JHAMT	ingroup
JHAMT	Clect_JHAMT-like_XP_014254665	XP_014254665.1	Cimex lectularius	JHAMT-like	ingroup
JHAMT	Cscul_uncharacterizedpro_XP_023240868	XP_023240868.1	Centruroides sculpturatus	uncharacterized protein LOC111639268	ingroup
JHAMT	Cscul_uncharacterizedpro_XP_023240866	XP_023240866.1	Centruroides sculpturatus	uncharacterized protein LOC111639267	ingroup
JHAMT	Cscul_uncharacterizedpro_XP_023215349	XP_023215349.1	Centruroides sculpturatus	uncharacterized protein LOC111618131	ingroup
JHAMT	Cscul_JHAMT-like_XP_023215350	XP_023215350.1	Centruroides sculpturatus	JHAMT-like	ingroup
JHAMT	Amell_JHAMT_NP_001314896	NP_001314896.1	Apis mellifera	JHAMT	ingroup
JHAMT	Apisu_JHAMT_XP_003244299	XP_003244299.1	Acyrthosiphon pisum	JHAMT	ingroup
JHAMT	Apisu_JHAMT-like_XP_001943729	XP_001943729.1	Acyrthosiphon pisum	JHAMT-like	ingroup
JHAMT	Apisu_JHAMT_NP_001156251	NP_001156251.1	Acyrthosiphon pisum	JHAMT	ingroup
JHAMT	Iscap_LOWQUALITYPROTEINJ_XP_029844524	XP_029844524.3	Ixodes scapularis	LOW QUALITY PROTEIN: JHAMT	ingroup
JHAMT	Iscap_uncharacterizedpro_XP_040077082	XP_040077082.1	Ixodes scapularis	uncharacterized protein LOC120849057	ingroup
JHAMT	Iscap_JHAMT_XP_040066412	XP_040066412.1	Ixodes scapularis	JHAMT	ingroup
JHAMT	Iscap_JHAMT-like_XP_029844730	XP_029844730.2	Ixodes scapularis	JHAMT-like	ingroup
JHAMT	Sgreg_ubiquinonebiosynth_XP_049855433	XP_049855433.1	Schistocerca gregaria	ubiquinone biosynthesis O-MT-like	outgroup
JHAMT	Ptepi_4-vinylphenolMT2_XP_042896182	XP_042896182.2	Parasteatoda tepidariorum	4-vinylphenol MT 2	outgroup
JHAMT	Cscul_sterol24-C-MT-like_XP_023231737	XP_023231737.1	Centruroides sculpturatus	sterol 24-C-MT-like	outgroup
JHAMT	Iscap_malonyl-acyl-carri_XP_029843885	XP_029843885.2	Ixodes scapularis	malonyl-[acyl-carrier protein] O-MT 2	outgroup
CYP15	Tcast_CYP15A1precursor_NP_001308597	NP_001308597.1	Tribolium castaneum	CYP 15A1 precursor	ingroup
CYP15	Tmoli_methylfarnesoateep_XP_068896333	XP_068896333.1	Tenebrio molitor	methyl farnesoate epoxidase-like	ingroup
CYP15	Dvirg_methylfarnesoateep_XP_028140489	XP_028140489.1	Diabrotica virgifera virgifera	methyl farnesoate epoxidase-like	ingroup
CYP15	Aglab_uncharacterizedpro_XP_018574350	XP_018574350.1	Anoplophora glabripennis	uncharacterized protein LOC108913304	ingroup
CYP15	Ppyra_uncharacterizedpro_XP_031356734	XP_031356734.1	Photinus pyralis	uncharacterized protein LOC116180752	ingroup
CYP15	Ldece_methylfarnesoateep_XP_023015476	XP_023015476.2	Leptinotarsa decemlineata	methyl farnesoate epoxidase	ingroup
CYP15	Zneva_methylfarnesoateep_XP_021941275	XP_021941275.2	Zootermopsis nevadensis	methyl farnesoate epoxidase	ingroup
CYP15	Zneva_methylfarnesoateep_XP_021919681	XP_021919681.1	Zootermopsis nevadensis	methyl farnesoate epoxidase-like	ingroup
CYP15	Otaur_methylfarnesoateep_XP_022915813	XP_022915813.2	Onthophagus taurus	methyl farnesoate epoxidase	ingroup
CYP15	Csecu_methylfarnesoateep_XP_023715563	XP_023715563.2	Cryptotermes secundus	methyl farnesoate epoxidase	ingroup
CYP15	Csecu_uncharacterizedpro_XP_033610167	XP_033610167.1	Cryptotermes secundus	uncharacterized protein LOC111871478	ingroup
CYP15	Sgreg_methylfarnesoateep_XP_049832744	XP_049832744.1	Schistocerca gregaria	methyl farnesoate epoxidase-like	ingroup
CYP15	Clect_methylfarnesoateep_XP_024085187	XP_024085187.1	Cimex lectularius	methyl farnesoate epoxidase-like	ingroup
CYP15	Aaegy_methylfarnesoateep_XP_021697821	XP_021697821.1	Aedes aegypti	methyl farnesoate epoxidase	ingroup
CYP15	Apisu_methylfarnesoateep_XP_016665155	XP_016665155.1	Acyrthosiphon pisum	methyl farnesoate epoxidase-like	ingroup
CYP15	Amell_methylfarnesoateep_NP_001314895	NP_001314895.1	Apis mellifera	methyl farnesoate epoxidase precursor	ingroup
CYP15	Amell_methylfarnesoateep_XP_624026	XP_624026.3	Apis mellifera	methyl farnesoate epoxidase	ingroup
CYP15	Agamb_uncharacterizedpro_XP_061496505	XP_061496505.1	Anopheles gambiae	uncharacterized protein LOC4397850	ingroup
CYP15	Bmori_farnesoateepoxidas_NP_001140197	NP_001140197.1	Bombyx mori	farnesoate epoxidase precursor	ingroup
CYP15	Bmori_farnesoateepoxidas_XP_037869524	XP_037869524.1	Bombyx mori	farnesoate epoxidase	ingroup
CYP15	Harmi_farnesoateepoxidas_XP_021181458	XP_021181458.3	Helicoverpa armigera	farnesoate epoxidase	ingroup
CYP15	Nvitr_methylfarnesoateep_XP_001600039	XP_001600039.1	Nasonia vitripennis	methyl farnesoate epoxidase	ingroup
CYP15	Dmagn_methylfarnesoateep_XP_045035917	XP_045035917.1	Daphnia magna	methyl farnesoate epoxidase	ingroup
CYP15	Dmagn_LOWQUALITYPROTEINm_XP_045035922	XP_045035922.1	Daphnia magna	LOW QUALITY PROTEIN: methyl farnesoate e	ingroup
CYP15	Dpule_methylfarnesoateep_XP_046454343	XP_046454343.1	Daphnia pulex	methyl farnesoate epoxidase-like	ingroup
CYP15	Pvann_methylfarnesoateep_XP_069987614	XP_069987614.1	Penaeus vannamei	methyl farnesoate epoxidase	ingroup
CYP15	Pvann_uncharacterizedpro_XP_069977443	XP_069977443.1	Penaeus vannamei	uncharacterized protein	ingroup
CYP15	Tcast_probableCYP303a1_XP_015833961	XP_015833961.2	Tribolium castaneum	probable CYP 303a1	outgroup
CYP15	Dmela_CYP305a1_NP_649151	NP_649151.1	Drosophila melanogaster	CYP 305a1	outgroup
CYP15	Tcast_probableCYP305a1_XP_970235	XP_970235.1	Tribolium castaneum	probable CYP 305a1	outgroup
CYP15	Dmela_CYP303a1_NP_001285977	NP_001285977.1	Drosophila melanogaster	CYP 303a1,	outgroup
EcR	Ptepi_EcR_XP_015926579	XP_015926579.1	Parasteatoda tepidariorum	EcR	ingroup
EcR	Nvitr_EcR_XP_016836988	XP_016836988.1	Nasonia vitripennis	EcR	ingroup
EcR	Aglab_EcR_XP_018560850	XP_018560850.1	Anoplophora glabripennis	EcR	ingroup
EcR	Harmi_EcR_XP_049695175	XP_049695175.1	Helicoverpa armigera	EcR	ingroup
EcR	Bmori_EcR_XP_021206378	XP_021206378.1	Bombyx mori	EcR	ingroup
EcR	Aaegy_EcR_XP_021710216	XP_021710216.1	Aedes aegypti	EcR	ingroup
EcR	Zneva_EcR_XP_021939014	XP_021939014.1	Zootermopsis nevadensis	EcR	ingroup
EcR	Otaur_EcR_XP_022899806	XP_022899806.2	Onthophagus taurus	EcR	ingroup
EcR	Csecu_EcR_XP_023724888	XP_023724888.1	Cryptotermes secundus	EcR	ingroup
EcR	Amell_EcR_XP_016768787	XP_016768787.2	Apis mellifera	EcR	ingroup
EcR	Pvann_EcR_XP_027212061	XP_027212061.1	Penaeus vannamei	EcR	ingroup
EcR	Dvirg_EcR_XP_028128297	XP_028128297.1	Diabrotica virgifera virgifera	EcR	ingroup
EcR	Tcast_EcR-A_NP_001107650	NP_001107650.1	Tribolium castaneum	EcR-A	ingroup
EcR	Ppyra_EcR_XP_031350124	XP_031350124.1	Photinus pyralis	EcR	ingroup
EcR	Iscap_EcR_XP_040061600	XP_040061600.2	Ixodes scapularis	EcR	ingroup
EcR	Dmagn_EcR_XP_045027215	XP_045027215.1	Daphnia magna	EcR	ingroup
EcR	Apisu_EcR_NP_001152831	NP_001152831.1	Acyrthosiphon pisum	EcR	ingroup
EcR	Sgreg_EcR_XP_049858924	XP_049858924.1	Schistocerca gregaria	EcR	ingroup
EcR	Dmela_EcR_NP_724456	NP_724456.1	Drosophila melanogaster	EcR	ingroup
EcR	Agamb_EcR_NP_001413680	NP_001413680.1	Anopheles gambiae	EcR	ingroup
EcR	Tmoli_EcR_XP_068897777	XP_068897777.1	Tenebrio molitor	EcR	ingroup
EcR	Ldece_EcR_XP_074031742	XP_074031742.1	Leptinotarsa decemlineata	EcR	ingroup
EcR	Tcast_EcR-B_NP_001135390	NP_001135390.1	Tribolium castaneum	EcR-B	ingroup
EcR	Hsapi_LXRa_NP_005684	NP_005684.2	Homo sapiens	LXRa	outgroup
EcR	Hsapi_LXRb_NP_009052	NP_009052.4	Homo sapiens	LXRb	outgroup
EcR	Hsapi_FXR_NP_005114	NP_005114.1	Homo sapiens	FXR	outgroup
