## Supplementary material for "Embryonic expression and developmental RNAi phenotypes of genes associated with juvenile hormone and ecdysone pathways in *Tribolium castaneum*": SuplementaryData: TableS2_probe_specificity.tsv

amplicon	assay	target	position	length_bp	target_gene	target_transcripts	offtarget_genes_21mer	offtarget_21mer_hits	closest_other_gene	closest_transcript	aligned_nt	identity
mlpt_probe	ISH/dsRNA	NM_001114384	10-486	477	mlpt	3	0	0	loc660320	XM_064354716.1	198	64%
epox_probe	ISH/dsRNA	NM_001321668	143-906	764	loc658858	1	0	0	loc100142074	XM_001810256.4	247	66%
mt1_probe	ISH/dsRNA	NM_001134228	133-671	539	mt1	1	0	0	tcjhamt	NM_001127311.1	496	64%
mt2_probe	ISH/dsRNA	AB360762	133-655	523		0	3	505	mt2	NM_001134229.2	523	97%
EcR_probe	ISH/dsRNA	NM_001114178	72-702	631	ecr	1	3	54	loc664289	XM_015981863.2	292	66%
jhamt_probe	ISH/dsRNA	NM_001127311	274-832	559	tcjhamt	1	0	0	mt1	NM_001134228.1	484	64%
mlpt_qPCR	qPCR	NM_001114384	145-242	98	mlpt	3	0	0	notum	XM_015985378.2	21	90%
epox_qPCR	qPCR	NM_001321668	1392-1477	86	loc658858	1	0	0	in	XM_969982.4	38	87%
jhamt_qPCR	qPCR	NM_001127311	111-206	96	tcjhamt	1	0	0	loc103312510	XM_064358805.1	86	65%
EcR_qPCR	qPCR	NM_001114178	683-795	113	ecr	7	0	0	loc656216	XM_962759.5	94	67%
