## Supplementary material for "Embryonic expression and developmental RNAi phenotypes of genes associated with juvenile hormone and ecdysone pathways in *Tribolium castaneum*": SuplementaryData: TableS3_primers.tsv

Gene	Accession	Use	Forward (5'-3')	Reverse (5'-3')	Product (bp)
Tc-mlpt	NM_001114384.1	ISH probe / dsRNA template	ggccgcggGCGAGTCGTGCCAAGTTATG	cccggggcACTGAGTGTCATTCTTAAGGAACTT	477
Tc-epox (CYP15A1)	NM_001321668.1	ISH probe / dsRNA template	ggccgcggAAATCGGCTACCACCACCTG	cccggggcAGTTGTTTCGGAACCTGCCA	764
Tc-jhamt (Mt3)	NM_001127311.1	ISH probe / dsRNA template	ggccgcggATTTCGGCAACAATTCCGCC	cccggggcAGACCGGTTTCGAGGCAAAT	559
Tc-mt1	NM_001134228.1	RT-PCR	ggccgcggGATGGCACCCTCACATCACA	cccggggcATCGACATTGCCCAATCCCA	539
Tc-mt2	AB360762	RT-PCR	ggccgcggGATGGTGGTCTCACTTCCGA	cccggggcCCCAAAAGTGCGCTAAATTCGT	523
Tc-EcR	NM_001114178.1	ISH probe / dsRNA template	ggccgcggAGCATGGACATCAAGCACGA	cccggggcCCGCGTTCTTCGTTATGCTG	631
Tc-mlpt	NM_001114384.1	RT-qPCR	CCCCACCGGACAGTACTAGA	GGTTGGGTCCAGACTCTTGC	98
Tc-epox (CYP15A1)	NM_001321668.1	RT-qPCR	TGGTCCTGAACCACAACTCG	AATCAGTCCGTGGGATGAGC	86
Tc-jhamt (Mt3)	NM_001127311.1	RT-qPCR	TTTAGACATCGGCTCGGGTG	GAGATGTCCGTTCCGACGAA	96
Tc-EcR	NM_001114178.1	RT-qPCR	CAGCATAACGAAGAACGCGG	CGACGCTGAGGCACTTTTTC	113
Tc-rps3	XM_008194244.3	RT-qPCR reference (reverse primer spans exon-exon junction)	AGGGGTCTGTGTGCCATT	TCACACCCTTTAGCGCCA	125
# Lowercase: universal adapters (dsRNA templates were re-amplified with T7-containing universal primers). Product sizes exclude adapters.
